# Self-reactive B cells traverse a perfect storm of somatic mutagenesis to cause a virus-induced autoimmune disease

**DOI:** 10.1101/2024.01.07.574561

**Authors:** Clara Young, Mandeep Singh, Katherine JL Jackson, Matt A Field, Timothy J Peters, Stefano Angioletti-Uberti, Daan Frenkel, Shyamsundar Ravishankar, Money Gupta, Jing J Wang, David Agapiou, Megan L Faulks, Ghamdan Al-Eryani, Fabio Luciani, Tom P Gordon, Joanne H Reed, Mark Danta, Andrew Carr, Anthony D Kelleher, Gregory J Dore, Gail Matthews, Robert Brink, Rowena A Bull, Daniel Suan, Christopher C Goodnow

## Abstract

The unexplained association between infection and autoimmune disease is strongest for hepatitis C virus-induced cryoglobulinemic vasculitis (HCV-CV). We traced the evolution of the pathogenic rheumatoid factor (RhF) autoantibodies in four HCV-CV patients by deep single cell multi-omic analysis, revealing three sources of B cell somatic mutation converged to drive accumulation of a large disease causing clone. A sensitive method for quantifying low affinity binding revealed three recurring heavy/light chain combinations created by *V(D)J* recombination bound self IgG but not viral E2 antigen. Whole genome sequencing revealed accumulation of thousands of somatic mutations, at levels comparable to CLL and normal memory B cells, but with 1-2 corresponding to driver mutations found recurrently in B cell leukemia/lymphoma. *V(D)J* hypermutation created autoantibodies with compromised solubility. In this virus-induced autoimmune disease, infection promotes a perfect storm of somatic mutagenesis in the descendants of a single B cell.
