## Supplementary material for "Self-reactive B cells traverse a perfect storm of somatic mutagenesis to cause a virus-induced autoimmune disease": Table S1 Patient clinical data

### Sheet: Summary HCV CV clinical data
Patient	Sex	Age (at baseline HCV+ sample)	HCV Genotype	Cryoglobulinemic vasculitis	Significant comorbities	Date DAA commenced	DAA therapy	Date baseline (HCV+) sample	Sustained HCV clearance achieved	Date first HCV negative result	Date clearance (HCV-) sample	Time between baseline (HCV+) & clearance (HCV-) sample (weeks)	Immunosupressive treatments (at the time of baseline HCV+ sample)	Time between DAA therapy commencement and vasculitis remission (weeks)
P1	F	56	1b	Fatigue, purpuric rash, arthralgia, neuropathy, mild renal disease	Celiac disease	2015-01-15	Daclatasvir, asunaprevir	2015-01-15	Yes	2015-07-09	2015-07-09	25	None	124
P2	M	54	1a	Fatigue, severe arthralgia, purpuric rash, neuropathy	-	2014-10-28	Paritaprevir-ritonavir + ombitasvir + dasabuvir + ribavirin	2014-10-27	Yes	2014-11-25	2015-07-20	38	None	26
P3	M	58	1#	Fatigue, purpuric rash, arthralgia, severe kidney disease (glomerulonephritis)	HIV (treated), kidney tumour (benign)	2014-10-10	Sobosfovir + daclatasvir	2014-10-07	Yes	2014-11-14	2015-09-23	50	Rituximab	25
P4	F	66	1a	Fatigue, purpuric rash, arthralgia, severe neuropathy	-	2015-02-20	Paritaprevir-ritonavir + ombitasvir + dasabuvir + ribavirin	2015-02-19	Yes	2015-03-19	2015-11-17	39	Methotrexate, mycophenolate, prednisone*	1
# HCV genotype subtype not determined
* Immunosuppressive treatment continued after HCV clearance

### Sheet: HCV CV P1
Clinical data HCV CV Patient P1
HCV Genotype	Cryoglobulinemia vasculitis	Baseline (HCV+) sample	Clearance (HCV-) sample	Date DAA commenced	Date vasculitis remission (approx)	Time between DAA commencement and vasculitis remission (weeks)
1b	Fatigue, skin purpura, neuropathy, mild renal disease	2015-01-15	2015-07-09	2015-01-15	2017-06-01	124
Symptoms
Date (month/year)	Description	Comments
2014-10-01	No vasculitis symptoms, mild renal disease	HCV+, before DAA
2015-04-01	Vaculitis flare, purpura, neuropathy	HCV-, during DAA therapy (week 10)
2015-07-01	No vasculitis symptoms	HCV-, after DAA, clearance blood sample
2015-11-01	Vaculitis flare, purpura, neuropathy	HCV-, after DAA,
2016-07-01	Vaculitis flare, purpura, neuropathy	HCV-, after DAA,
2017-06-01	No vasculitis symptoms, discharged from care	HCV-, after DAA , vasculitis remission
Cryoglobulin
Date (month/year)	Result	Comments
2009-12-01	Detected, 2+	HCV+, before DAA
2010-07-01	Detected, 2+	HCV+, before DAA
2015-10-01	Detected, 1+	HCV-, after DAA, SVR24
Rheumatoid factor
Not tested
Immunofixation
Date (month/year)	Result
2010-07-01	Multiple small IgG and IgM kappa and lambda bands detected. Suggestive of an oligoclonal response.
Lymphocyte count		Comments
2015-01-01	0.7 x 10^9/L	HCV+, baseline
2015-07-01	0.9 x 10^9/L	HCV-, clearance sample
C4
2014-10-01	0.02*L (0.15-0.45 g/L)

### Sheet: HCV CV P2
Clinical data HCV CV Patient P2
HCV Genotype	Cryoglobulinemia vasculitis	Baseline (HCV+) sample	Clearance (HCV-) sample	Date DAA commenced	Date vasculitis remission (approx)	Time between DAA commencement and vasculitis remission (weeks)
1a	Fatigue, severe arthralgia, purpuric rash, neuropathy	2014-10-27	2015-07-20	2014-10-28	2015-05-01	26
Symptoms
Date (month/year)	Description	Comments
2013-12-01	Cryoglobulinemic vasculitis, rash and severe arthralgia	HCV+, before DAA
2014-02-01	Minimal vasculitis symptoms	HCV+, before DAA
2014-07-01	Symptomatic vasculitis, severe arthralgia	HCV+, before DAA
2015-05-01	No vasculitis symptoms	HCV-, after DAA
2015-08-01	No vasculitis symptoms	HCV-, after DAA
Cryoglobulin
Date (month/year)	Result	Comments
2006-03-01	Detected, 1+	HCV+, time of cryoglobulinemia diagnosis
2012-08-01	Detected, 2+	HCV+, before DAA
2013-12-01	Detected, 1+	HCV+, before DAA
2014-08-01	Trace	HCV+, before DAA
Rheumatoid factor
Date (month/year)	Result	Comments
2006-07-01	771 IU/mL *H	HCV+, before DAA
2006-08-01	694 IU/mL *H	HCV+, before DAA
Lymphocyte count		Comments
2014-10-01	1.3 x 10^9/L	HCV+, baseline sample
2015-07-01	1.4 x 10^9/L	HCV-, clearance sample
C4
2006-07-01	<0.05*L (0.15-0.45 g/L)	HCV+, time of cryoglobulinemia diagnosis

### Sheet: HCV CV P3
Clinical data HCV CV Patient P3
HCV Genotype	Cryoglobulinemia vasculitis	Baseline (HCV+) sample	Clearance (HCV-) sample	Date DAA commenced	Date vasculitis remission (approx)	Time between DAA commencement and vasculitis remission (weeks)
1	Fatigue, purpuric rash, arthralgia, severe kidney disease (glomerulonephritis)	2014-10-07	2015-09-23	2014-10-10	2015-04-01	25
Symptoms
Date (month/year)	Description	Comments
2013-10-01	Vasculitis flare, purpuric rash	HCV+, before DAA
2014-02-01	Purpuric rash, no other vasculitis symptoms	HCV+, before DAA
2014-08-01	Acute glomerulonephritis	HCV+, before DAA
2014-10-01	Vaculitis flare, purpuric rash	HCV+, DAA started
2015-04-01	No vasculitis symptoms	HCV-, after DAA, SVR24
2015-07-01	No vasculitis symptoms	HCV-, after DAA
2016-02-01	No vasculitis symptoms	HCV-, after DAA
2022-02-01	No vasculitis symptoms	HCV-, after DAA
Cryoglobulin
Date (month/year)	Result	Comments
2013-09-01	Positive, 3+	HCV+, before DAA
2014-06-01	Positive, 3+	HCV+, before DAA
2014-07-01	Positive, 3+	HCV+, before DAA
2014-08-01	Positive, 1+	HCV+, before DAA
2014-09-01	Positive, 1+	HCV+, before DAA, after rituximab
2014-10-01	Negative	During DAA therapy
2015-02-01	Negative	HCV-, after DAA
Rheumatoid factor
2013-09-01	Negative, <11 IU/mL	HCV+, before DAA
2014-08-01	Negative, <11 IU/mL	HCV+, before DAA
2014-10-01	Negative, <11 IU/mL	HCV+, start DAA
Immunofixation
Date (month/year)	Result	Comments
2014-06-01	Small IgM kappa paraprotein detected
2014-09-01	No paraprotein detected
2015-12-01	Small IgM kappa paraprotein detected	HCV-, after DAA
Skin biopsy
Date (month/year)	Result	Comments
2013-09-01	Immunofluoresence, vasculitis of small-medium vessels	HCV+, before DAA
2014-10-01	Immunofluoresence, vasculitis of small-medium vessels	HCV+, at the time of baseline and time of DAA commencement
Lymphocyte count	Result	Comments
2014-10-01	1.2 x 10^9/L	HCV+, baseline sample
2015-07-01	1.9 x 10^9/L	HCV-, after DAA
C4	Result
2013-09-01	<0.02*L (0.15-0.45 g/L)
2013-10-01	<0.02*L (0.15-0.45 g/L)
2014-06-01	<0.02*L (0.15-0.45 g/L)
2014-08-01	0.01*L (0.15-0.45 g/L)
2014-09-01	0.07*L (0.15-0.45 g/L)
2014-10-01	<0.02*L (0.15-0.45 g/L)
Treatment	Comments
2014-08-01	Rituximab started (on 18/08/2014)

### Sheet: HCV CV P4
Clinical data HCV CV Patient P4
HCV Genotype	Cryoglobulinemia vasculitis	Baseline (HCV+) sample	Clearance (HCV-) sample	Date DAA commenced	Date vasculitis remission (approx)	Time between DAA commencement and vasculitis remission (weeks)
1a	Fatigue, purpuric rash, arthralgia, severe neuropathy	2015-02-19	2015-11-17	2015-02-20	2015-03-01	1
Symptoms
Date (month/year)	Description	Comments
2015-01-01	Leukocytoclastic vasculitis, severe arthralgia, neuropathy	HCV+, before DAA
2015-03-01	No vasculitis symptoms	HCV-, during DAA, on immunosupressive treament
2015-11-01	No vasculitis symptoms	HCV-, on immunosupressive treament
2016-01-01	No vasculitis symptoms	HCV-, on immunosupressive treament
2020-08-01	No vasculitis symptoms, residual neuropathy	HCV-, immunosupressive treatment ceased
2021-06-01	No vasculitis symptoms	HCV-, immunosupressive treatment ceased
2023-02-01	No vasculitis symptoms, residual neuropathy	HCV-, immunosupressive treatment ceased
Cryoglobulin
Date (month/year)	Result	Comments
2015-02-01	Negative	HCV+, time of baseline sample
Rheumatoid factor		Comments
2009-01-01	Positive, 93 IU/mL	HCV+, before DAA
2016-03-01	Negative, <11 IU/mL	HCV-, after DAA
2017-08-01	Negative, <11 IU/mL	HCV-, after DAA
2019-09-01	Negative, <11 IU/mL	HCV-, after DAA
2021-06-01	Negative, <11 IU/mL	HCV-, after DAA
Immunofixation
Date (month/year)	Result	Comments
2017-08-01	No paraprotein	HCV-, after DAA
2018-07-01	No paraprotein	HCV-, after DAA
2021-06-01	No paraprotein	HCV-, after DAA
Lymphocyte count		Comments
2015-02-01	1.5 x 10^9/L	HCV+, baseline sample
2015-11-01	1.3 x 10^9/L	HCV-, after DAA
C4
2009-01-01	0.03*L (0.15-0.45 g/L)
2017-08-01	0.06*L (0.15-0.45 g/L)
Treatment
Since before 2013	Prednisone, methotrexate, mycophenolate	Ceased around Aug 2020
