## Supplementary material for "Self-reactive B cells traverse a perfect storm of somatic mutagenesis to cause a virus-induced autoimmune disease": Table S6 Lymphoma genes

### Sheet: Lymphoma genes
ACTA1
ACTB
ACTG1
ADAMTSL3
AGTR2
ALK
ANKLE2
APC
ARHGEF1
ARID1A
ARID1B
ASXL1
ATM
ATP6AP1
ATRX
B2M
BAX
BAZ2A
BCL10
BCL2
BCL6
BCOR
BCORL1
BIRC3
BRAF
BRCC3
BRD9
BTG1
BTG2
BTK
CARD11
CASP8
CBLB
CCND1
CCND2
CCND3
CCR4
CCR7
CD28
CD36
CD58
CD70
CD74
CD79A
CD79B
CD83
CDKN2A
CHD2
CHD3
CHD8
CHEK2
CIITA
CNOT3
CREBBP
CSNK1A1
CTCF
CXCR4
DDX3X
DLEU7
DNMT3A
DTX1
DUSP2
DYRK1A
EBF1
EEF1A1
EGR2
ELF4
EP300
ETS1
ETV6
EWSR1
EZH2
FAM50A
FAS
FBXO11
FBXW7
FOXO1
FSIP2
FUBP1
FYN
GATA3
GNA13
GNAI2
GNB1
GPS2
GRB2
HIST1H1B
HIST1H1C
HIST1H1D
HIST1H1E
HIST1H2AC
HIST1H2AG
HIST1H2AM
HIST1H2BC
HIST1H2BK
HIST2H2BE
HIST2H3D
HLA-B
HNF1B
ID3
IDH2
IGLL5
IKBKB
IKZF3
IRAK1
IRF4
IRF8
ITPKB
JAK1
JAK2
JAK3
JUNB
KDM2B
KDM6A
KLF2
KLHL14
KLHL21
KLHL6
KMT2A
KMT2C
KMT2D
KRAS
LTB
LYN
MALT1
MAP2K1
MAP3K14
MAP3K7
MAPK1
MCL1
MED12
MEF2B
MGA
MIR142
MKI67
MPEG1
MTOR
MYC
MYD88
MYOM2
NFKB2
NFKBIA
NFKBIE
NFKBIZ
NKX2-3
NOL9
NOTCH1
NOTCH2
NRAS
NXF1
OSBPL10
P2RY8
PAX5
PAX5_promoter
PCBP1
PIK3CD
PIK3R1
PIM1
PIM2
PLCG1
PLCG2
POT1
POU2F2
PRDM1
PRKCB
PRKCD
PRKG1
PTEN
PTPN11
PTPN21
RAC2
RFTN1
RHOA
RPL10
RPS15
RRAGC
S1PR2
SAMHD1
SETD1A
SETD2
SF3B1
SGK1
SIAH2
SIGLEC10
SMARCA4
SMARCC1
SOCS1
SOS1
SP140
SPEN
SRSF2
SRSF7
STAT3
STAT5B
STAT6
SYK
SYNE1
TBL1XR1
TCF3
TET2
TET3
TLR2
TMEM30A
TMSB4X
TNFAIP3
TNFRSF11A
TNFRSF14
TP53
TRAF2
TRAF3
TRAF5
TRAF6
VAV1
VMP1
WHSC1
XPO1
XPO4
ZEB1
ZFP36L1
ZMYM3
ZNF292
