## Supplementary material for "Self-reactive B cells traverse a perfect storm of somatic mutagenesis to cause a virus-induced autoimmune disease": Table S7 Primers

### Sheet: PCR primers 
Oligonucleotide name	Sequence	Orientation	Annealing temp (oC)	Reference
F_VH1	tcgtcggcagcgtcagatgtgtataagagacagACAGGTGCCCACTCCCAGGTGCAG	5'	67 (1o), 63 (2o)	Wardemann et al., 2003
F_VH3	tcgtcggcagcgtcagatgtgtataagagacagAAGGTGTCCAGTGTGARGTGCAG	5'	67 (1o), 63 (2o)	Wardemann et al., 2003
F_VH4/6	tcgtcggcagcgtcagatgtgtataagagacagCCCAGATGGGTCCTGTCCCAGGTGCAG	5'	67 (1o), 63 (2o)	Wardemann et al., 2003
F_VH5	tcgtcggcagcgtcagatgtgtataagagacagCAAGGAGTCTGTTCCGAGGTGCAG	5'	67 (1o), 63 (2o)	Wardemann et al., 2003
R_Cmu	gtctcgtgggctcggagatgtgtataagagacagGGGAATTCTCACAGGAGACGA	3'	67 (1o), 63 (2o)	Wardemann et al., 2003
F_VK1/2	tcgtcggcagcgtcagatgtgtataagagacagATGAGGSTCCCYGCTCAGCTGCTGG	5'	67 (1o), 63 (2o)	Wardemann et al., 2003
F_VK3	tcgtcggcagcgtcagatgtgtataagagacagCTCTTCCTCCTGCTACTCTGGCTCCCAG	5'	67 (1o), 63 (2o)	Wardemann et al., 2003
F_VK4	tcgtcggcagcgtcagatgtgtataagagacagATTTCTCTGTTGCTCTGGATCTCTG	5'	67 (1o), 63 (2o)	Wardemann et al., 2003
R_Ckappa	gtctcgtgggctcggagatgtgtataagagacagCAGGCACACAACAGAGGCAGTTCCAG	3'	67 (1o), 63 (2o)	Singh et al., 2020
KLF2_F	CTGGAGGCCAAGCCAAAG	5'	60	Clipson et al., 2015
KLF2_R*	GCTGGGAATCCGACCTCT	5'	60	Clipson et al., 2015
11q_del_F*	TGACCCAACCCAGACAAACC	5'	59	This paper
11q_del_R	CCCACCTCCAACGTTGTCTA	5'	59	This paper
SEC23IP_11q_ctrl_F	CTTGGCTGAGGCACTCCGTA	5'	59	This paper
SEC23IP_11q_ctrl_R	ACGTATGAGCACGGGCAAAC	5'	59	This paper
NOTCH1_F*	CTGGCGGTGCACACTATTCTG	5'	59	This paper
NOTCH1_R	GCGCGCCGTTTACTTGAAG	5'	59	This paper
TRAF3_F	TGTCAGAGTGTGTCAATGCCC	5'	59	This paper
TRAF3_R*	CACCAACTGGAAAGCGAGCA	5'	59	This paper
* Sanger sequencing oligo
