## Supplementary material for "Self-reactive B cells traverse a perfect storm of somatic mutagenesis to cause a virus-induced autoimmune disease": Table S8 Antibodies

### Sheet: Flow cytometry blood profiling
Anti-human antibodies
Target	Clone	Flurophore	Company	Reference
CD21	B-Ly4	PeCy7	BD
CD11c	B-Ly6	Pe-CF594	BD
IgD	IA6-2	BB700	BD
CD14	MFP9	APCCy7	BD
CD3	SK7	APCCy7	BD
CD20	ZH7	AF700	BD
CD19	SJ25C1	BV650	BD
CD38	HIT2	biotin	BioLegend
CD27	L128	BV786	BD
IgK	G20-193	BV510	BD
IgM	MHM-88	BV421	BioLegend
IgM	MHM-88	PE	BioLegend
IGHV1-69 F allele	G6	AF488	Gift, conjugated in house	Singh et al. 2020
Other
Streptavidin	-	BUV395	BD
Live dead dye	-	eFluor780	ThermoFisher Scientific

### Sheet: In vitro membrane assay
Anti-human antibodies
Target	Clone	Flurophore	Company
IgK	MHK-49	FITC	BioLegend
IgM	MHM-88	BV421	BioLegend
Other
PE-KlickmerTM			Immudex
Live dead dye	-	eFluor780	ThermoFisher Scientific
Live dead dye	-	Zombie Aqua	BioLegend
